# Epo and hypoxia accelerate a pattern of gradual cell cycle shortening in BFU-e and CFU-e erythroid progenitors *in vivo*

**DOI:** 10.1101/2025.11.18.688855

**Authors:** Ashley Winward, Logan Lalonde, Divya Nair, Merav Socolovsky

## Abstract

Regulation of the earliest erythroid progenitors is not well understood, yet it is relevant to some types of anemia that are refractory to treatment with Erythropoietin (Epo). Recent work shows that early erythroid BFU-e and CFU-e progenitors form a developmental continuum characterized by gradual increase in the proportion of cells in S phase of the cycle. Here we proposed two distinct hypotheses to explain this finding, either the presence of quiescent progenitors or the gradual shortening of G1 and the cycle with differentiation. Using a mouse expressing a timer -protein transgene that reports cell cycle duration, we determined that, in vivo, early erythroid progenitors undergo orderly gradual shortening of the cycle as they mature and approach terminal differentiation. There was no evidence of quiescent BFU-e or CFU-e progenitors in tissue. We found that BFU-e and CFU-e progenitors are highly responsive to hypoxic stress and to its Epo and glucocorticoid mediators. Epo and hypoxia accelerated the pattern of gradual cell cycle shortening throughout early erythropoiesis, while conversely, dexamethasone prolonged the cycle specifically in proerythroblasts. Further, Epo and hypoxia generated rapid increase in early progenitor cell size and dynamic changes in cell surface marker expression. Our data suggest that high Epo or hypoxic stress promote rapid increase in the rate of growth in biomass across the entire erythroid trajectory including in the earliest BFU-e progenitors, and indicates that stress progenitors are of the same type and lineage as those sustaining basal erythropoiesis.

**Key Points:**

- A maturational process of gradual cell cycle shortening and increasing cell size in BFU-e and CFU-e is accelerated by Epo and hypoxia
- There are no quiescent BFU-e and CFU-e in tissue. Stress CFU-e arise from the same cell type and lineage as CFU-e in the basal state.
