## Supplemental Table 4 for "Epo and hypoxia accelerate a pattern of gradual cell cycle shortening in BFU-e and CFU-e erythroid progenitors *in vivo*"

### Sheet: Sheet1
parameter	subset	pbs_median	epo_median	dex_median	epo+dex_median	p_val(onewayANOVA)	pbs_v_dex	pbs_v_epo	pbs_v_epo+dex	epo_v_epo+dex	dex_v_epo+dex	dex_v_epo
Kit_rel_to_P2_sp	P2	1	1.00059	1.01842	1.05807	0.00100807	0.0396015	0.996195	0.000844335	0.00237936	0.19318	0.06646
	P1-med	1.03904	1.01013	1.07953	1.07856	0.00133786	0.0206663	0.0681765	0.0184796	0.00399539	0.580658	0.00631349
	P1-high	1.06602	0.947549	1.13108	1.02272	1.51805e-05	0.0174444	0.000537217	0.0353758	0.0360513	0.00266197	0.000299306
	ProE_EryA	0.562603	0.473696	0.569876	0.459374	0.210782
	EryA-small	0.481685	0.423881	0.475187	0.386697	0.440159
	EryB	0.472943	0.436438	0.457638	0.400092	0.615767
CD55_rel_to_P2_sp	P2	1	1.15904	1.01052	1.20399	1.9519e-09	0.255801	5.20564e-05	3.70118e-07	0.181921	8.8551e-07	0.000104266
	P1-med	1.08658	1.21929	1.09207	1.24481	3.09041e-10	0.588337	3.47923e-08	3.32998e-07	0.105279	8.62632e-06	2.35473e-05
	P1-high	1.11902	1.12453	1.12486	1.17717	0.00440954	0.182849	0.911986	0.00121401	0.00680705	0.0766505	0.30819
	ProE_EryA	0.918002	0.926403	0.824938	0.952633	0.415336
	EryA-small	0.836487	0.811821	0.848747	0.840341	0.527163
	EryB	0.750656	0.751355	0.749337	0.764784	0.784076
Ter119_rel_to_P2_sp	P2	1	0.961992	0.948694	0.855366	0.278474
	P1-med	0.935378	0.840363	0.952306	0.861323	0.170392
	P1-high	0.992786	0.850895	0.953205	0.95497	0.0493152	0.844098	0.000571997	0.513514	0.0510295	0.557205	0.0433615
	ProE_EryA	2.42644	2.45391	2.55588	2.40879	0.282431
	EryA-small	2.73265	2.67962	2.77984	2.66607	0.0221598	0.135049	0.445839	0.00855214	0.357935	0.0222708	0.10148
	EryB	2.72707	2.71863	2.76108	2.68445	0.0856861
CD150_rel_to_P2_sp	P2	1	1.30248	0.842464	0.896981	0.00312717	0.133086	0.0075031	0.692185	0.0168876	0.544045	0.00422191
	P1-med	0.819656	1.04379	0.72031	0.749358	0.000230679	0.171956	0.000139357	0.257654	0.000899475	0.908316	0.000514504
	P1-high	0.607007	0.483656	0.597512	0.536001	0.00852406	0.927173	0.00182647	0.0327654	0.381827	0.088011	0.0169551
	ProE_EryA	0.607659	0.416315	0.531533	0.428343	2.60914e-07	0.00112699	2.63171e-06	3.35645e-05	0.695253	0.00215147	0.000363998
	EryA-small	0.602876	0.442999	0.553861	0.421678	4.18591e-09	0.000520357	4.73948e-07	2.02204e-06	0.482132	0.000165148	0.000130327
	EryB	0.690349	0.481638	0.635798	0.451167	1.19976e-09	6.60937e-05	4.30092e-07	3.30036e-06	0.360917	2.96367e-05	6.27368e-06
CD105_rel_to_P2_sp	P2	1	0.912269	1.11244	1.03188	6.11438e-07	6.22795e-06	0.0157758	0.0352407	0.00178348	0.00211813	4.18385e-05
	P1-med	1.13406	1.03825	1.22314	1.2146	9.44676e-06	0.000226198	0.0166945	0.0079006	0.000823774	0.364606	0.000212246
	P1-high	1.27018	1.25483	1.30182	1.34175	0.00160869	0.028336	0.346764	0.00639142	0.00486851	0.25852	0.0221998
	ProE_EryA	0.842132	0.667839	0.636025	0.85778	0.114239
	EryA-small	0.327532	0.200542	0.290993	0.241405	0.00415921	0.334036	0.00536909	0.0142524	0.155367	0.110412	0.0251641
	EryB	0.289502	0.121514	0.249416	0.0792683	0.000228278	0.0414874	0.000798269	0.000241509	0.697833	0.0147588	0.0398739
CD71_rel_to_P2_sp	P2	1	1.15846	1.03423	1.09605	0.0863817
	P1-med	2.3363	2.67446	2.16861	2.33258	3.88695e-05	0.0163531	0.00115821	0.93309	0.00376226	0.0258036	0.000472788
	P1-high	3.07049	3.4897	2.97711	3.40452	3.9036e-05	0.113514	0.00267919	0.000571651	0.852142	0.00056208	0.00198794
	ProE_EryA	3.23892	3.55185	3.13797	3.56007	0.000277399	0.943866	0.000308228	5.88953e-05	0.786853	0.00900563	0.0150562
	EryA-small	3.32626	3.66654	3.48751	3.69517	9.62322e-07	0.00752903	2.12659e-06	2.42068e-06	0.610558	0.00840076	0.0185731
	EryB	3.15196	3.54446	3.34757	3.62852	3.37556e-06	0.013438	1.00046e-05	6.94311e-06	0.558977	0.00892753	0.0229392
Cycle_length_rel_to_P2_sp	P2	1	0.967034	0.993122	0.970975	0.000174173	0.00653117	6.18003e-05	0.00401135	0.979748	0.0132703	0.000328423
	P1-med	0.972552	0.932044	0.967401	0.943146	0.00223019	0.184093	0.00469323	0.00748249	0.661992	0.0231641	0.0132431
	P1-high	0.942103	0.909639	0.948758	0.908416	0.0121479	0.523898	0.0302963	0.0243724	0.956296	0.0206022	0.0266218
	ProE_EryA	0.926813	0.907723	0.937399	0.903564	0.0317632	0.0175735	0.0747693	0.0662641	0.846264	0.0294732	0.032034
	EryA-small	0.920442	0.90473	0.92136	0.900671	0.0249338	0.272343	0.0535414	0.0550589	0.579043	0.0309483	0.0359947
	EryB	0.935158	0.916125	0.93892	0.912073	0.00667599	0.204893	0.0228236	0.0282897	0.413026	0.0150697	0.0136258
FSC_rel_to_P2_sp	P2	1	1.12223	0.974495	1.14183	8.32643e-06	0.352913	0.000352438	0.000105321	0.506904	0.000600263	0.00115682
	P1-med	1.14826	1.25701	1.13631	1.22212	6.14588e-06	0.509348	5.12345e-05	0.00338783	0.0772146	0.00250477	9.38397e-05
	P1-high	1.25779	1.29463	1.23764	1.25538	0.00196321	0.123423	0.000507864	0.765098	0.00559218	0.19626	0.00446494
	ProE_EryA	0.952654	1.05017	0.826219	1.02375	0.0329092	0.354331	0.0557614	0.0991425	0.632222	0.0446497	0.0315804
	EryA-small	0.888699	0.909942	0.890107	0.907748	0.10583
	EryB	0.687087	0.720438	0.68157	0.71512	0.0409098	0.324667	0.00236829	0.000550915	0.604208	0.0726816	0.0872176
Cells/g_sp	P2	8565.52	4136.79	3982.22	3157.01	0.23615
	P1-med	9993.1	3523.93	2670.42	3122.39	0.440064
	P1-high	14133.3	83755.4	9454.19	92155	0.000331411	0.396191	0.00161957	0.00567804	0.265472	0.00405974	0.0008096
	ProE_EryA	82867.2	1.37433e+06	41570.6	917384	5.35038e-07	0.272854	0.000204797	0.000137351	0.052406	0.000100078	0.000171569
	EryA-small	277222	2.99261e+06	164058	1.59868e+06	9.07955e-06	0.300485	0.002096	3.57031e-05	0.0161393	4.78653e-07	0.00128014
	EryB	365000	1.92111e+06	397632	891526	0.0232349	0.424384	0.0829931	0.614407	0.0788168	0.0683093	0.0194069
biomass growth rate_sp	P2	1	1.17331	0.979735	1.19222	1.83015e-06	0.493283	8.96242e-05	7.96138e-05	0.553815	0.000378887	0.000475757
	P1-med	1.18067	1.34866	1.18656	1.30071	2.54587e-05	0.827497	0.000209885	0.0024494	0.216893	0.00369658	0.000469861
	P1-high	1.33508	1.44891	1.32511	1.38752	0.00150813	0.159464	0.00358868	0.0470962	0.31495	0.0181556	0.0028824
	ProE_EryA	1.02788	1.13788	0.880062	1.12108	0.0322557	0.256342	0.059947	0.0908074	0.785027	0.0371799	0.0279767
	EryA-small	0.965514	1.00678	0.967217	1.01337	0.0108579	0.401851	0.00241223	0.00379737	0.541375	0.0276292	0.0593294
	EryB	0.734728	0.790808	0.726897	0.778521	0.00749229	0.306857	0.00111372	0.00120001	0.684404	0.0236506	0.0463907
