## Supplemental Table 3 for "Epo and hypoxia accelerate a pattern of gradual cell cycle shortening in BFU-e and CFU-e erythroid progenitors *in vivo*"

### Sheet: Sheet1
parameter	subset	pbs_median	epo_median	dex_median	epo+dex_median	p_val(onewayANOVA)	pbs_v_dex	pbs_v_epo	pbs_v_epo+dex	epo_v_epo+dex	dex_v_epo+dex	dex_v_epo						pbs_median	dex_median	dex/pbs	pbs_v_dex			epo/pbs	epo_median	pbs_v_epo		epo+dex_median	Epo+Dex/pbs	pbs_v_epo+dex
Kit_rel_to_P2_bm	P2	1	0.995505	0.995525	1.00472	0.678782												1	0.995525	0.995525				0.995505	0.995505
	P1-med	1.0514	1.02107	1.06689	1.03296	0.00268205	0.0204499	0.001554	0.436843	0.143576	0.0589665	0.000564083						1.0514	1.06689	1.01473	0.0204499			0.971151	1.02107	0.001554
	P1-high	1.03941	0.98875	1.05389	1.01573	0.000819775	0.087948	0.00671361	0.0915512	0.107503	0.0151445	0.00259781						1.03941	1.05389	1.01393	0.087948			0.951258	0.98875	0.00671361
	ProE_EryA	0.433666	0.292551	0.440543	0.279087	0.0560443												0.433666	0.440543	1.01586				0.674599	0.292551
	EryA-small	0.393185	0.276334	0.366193	0.259438	0.383081												0.393185	0.366193	0.93135				0.702809	0.276334
	EryB	0.405492	0.285148	0.38709	0.278465	0.390036												0.405492	0.38709	0.954617				0.703213	0.285148
CD55_rel_to_P2_bm	P2	1	1.08818	0.970676	1.13115	4.36095e-08	0.277664	0.00146305	9.18392e-07	0.0110644	2.86175e-06	0.00124511
	P1-med	1.05953	1.13656	1.06607	1.17867	3.33962e-07	0.591373	0.000973449	7.77658e-06	0.0477153	2.46144e-05	0.00251573						Sig increase in P1-med in dex (0.02)in BM
	P1-high	1.04452	1.04594	1.04169	1.11803	6.76879e-05	0.745819	0.185245	0.00155049	0.00485162	0.00225982	0.289349						highly sig decreaes in Epo in P1-med and P1-high (<0.01)
	ProE_EryA	0.81807	0.616371	0.813536	0.682586	0.0150422	0.43734	0.0164658	0.0350278	0.560013	0.0598889	0.0271197						No sig changes in Kit in Epo+Dex iin BM
	EryA-small	0.705094	0.541782	0.693565	0.550332	0.0340946	0.309424	0.0313344	0.0379276	0.804705	0.0722607	0.0571305
	EryB	0.671592	0.482674	0.657545	0.479566	0.0421247	0.205198	0.0346032	0.033229	0.967469	0.081552	0.0869157						1	1.02384	1.02384				0.970814	0.970814			0.99995	0.99995
Ter119_rel_to_P2_bm	P2	1	0.946249	0.989942	0.941446	0.409911												1.15045	1.23167	1.0706	0.000164071			0.943074	1.08495	0.162651		1.15759	1.00621	0.501802
	P1-med	0.957104	0.927377	0.953991	0.923363	0.674758												1.24196	1.27608	1.02747	0.000296483			0.993475	1.23386	0.0682671		1.28622	1.03564	6.87099e-05
	P1-high	1.00639	0.944549	1.04684	0.992416	0.0782929												0.763498	0.808173	1.05851	0.33071			0.653805	0.499179	0.00175324		0.579804	0.759405	0.00807513
	ProE_EryA	1.95815	1.91621	1.95512	1.87859	0.344517												0.376556	0.395403	1.05005	0.137904			0.567462	0.213681	0.000842993		0.239766	0.636733	0.019475
	EryA-small	2.09871	2.07297	2.08714	2.05757	0.432237												0.323512	0.330289	1.02095	0.996709			0.589613	0.190747	0.000454979		0.196147	0.606306	0.00864835
	EryB	2.08787	2.06191	2.07907	2.04984	0.614158
CD150_rel_to_P2_bm	P2	1	1.13572	0.945695	0.992564	0.0237479	0.0599121	0.0059865	0.839744	0.0790177	0.455266	0.00263753							Epo: sig lowering in ETD (p<0.001 in erythroblasts)
	P1-med	0.793479	0.98564	0.741469	0.781264	0.0145716	0.384363	0.0121851	0.957073	0.0381191	0.594419	0.0145389							Dex: sig upregulation in P1 pops(p<0.001)
	P1-high	0.567945	0.563691	0.55801	0.53664	0.883084													Epo + Dex : a combination of these effects, with highly sig upregulatio in P1-high (7^-5) but downregulation in ETD (p<0.01 in ProE/EryA).
	ProE_EryA	0.552071	0.454076	0.537387	0.455392	1.79889e-07	0.200246	6.22844e-06	4.33978e-05	0.663534	0.00022836	9.97885e-05
	EryA-small	0.562269	0.457657	0.546822	0.442743	1.52205e-07	0.0844984	2.28201e-05	2.07731e-05	0.533634	0.000132889	0.000221551
	EryB	0.613606	0.485704	0.600401	0.436586	4.21989e-06	0.148777	0.000392629	7.44886e-05	0.378341	0.00037279	0.00217242
CD105_rel_to_P2_bm	P2	1	0.970814	1.02384	0.99995	0.626657
	P1-med	1.15045	1.08495	1.23167	1.15759	0.00658911	0.000164071	0.162651	0.501802	0.122172	0.0734534	0.00513021
	P1-high	1.24196	1.23386	1.27608	1.28622	9.17876e-07	0.000296483	0.0682671	6.87099e-05	8.98535e-05	0.488272	0.000429763
	ProE_EryA	0.763498	0.499179	0.808173	0.579804	0.000312946	0.33071	0.00175324	0.00807513	0.462903	0.00597129	0.00184612
	EryA-small	0.376556	0.213681	0.395403	0.239766	0.000454168	0.137904	0.000842993	0.019475	0.562577	0.00885633	0.000800209
	EryB	0.323512	0.190747	0.330289	0.196147	0.000556037	0.996709	0.000454979	0.00864835	0.785025	0.0130262	0.00168483
CD71_rel_to_P2_bm	P2	1	1.1072	0.941254	1.0287	0.135057
	P1-med	1.76688	2.02014	1.74084	1.76613	0.000563599	0.596899	0.0010312	0.28661	0.0241042	0.2303	0.00110909
	P1-high	2.29198	2.55151	2.2568	2.50962	1.1585e-08	0.244331	2.67372e-05	6.90345e-06	0.0533042	1.29293e-05	3.36597e-05
	ProE_EryA	2.52795	2.71589	2.55366	2.75323	1.69164e-07	0.241978	1.7909e-05	7.76336e-06	0.712243	0.000166367	0.000466878
	EryA-small	2.49924	2.74299	2.54991	2.7986	5.3309e-08	0.0101379	3.27666e-06	3.18087e-06	0.531778	0.000314385	0.000701639
	EryB	2.32702	2.65512	2.4217	2.7224	9.20679e-08	0.006026	7.98373e-06	2.4126e-06	0.513221	0.000487602	0.00183998
Cycle_length_rel_to_P2_bm	P2	1	0.977028	1.00138	0.977887	1.09361e-05	0.669606	0.000479339	0.00064939	0.804362	0.000565542	0.000444158
	P1-med	0.978326	0.945468	0.972095	0.957466	0.012798	0.0143334	0.00483903	0.0315394	0.794289	0.0923367	0.0180222
	P1-high	0.943445	0.920122	0.94043	0.918745	0.0342866	0.385881	0.0443154	0.0313209	0.825116	0.0513352	0.0652871
	ProE_EryA	0.879865	0.872261	0.883853	0.872141	0.284937
	EryA-small	0.887542	0.87879	0.886504	0.878136	0.231859
	EryB	0.903869	0.893813	0.90127	0.893704	0.159709
FSC_rel_to_P2_bm	P2	1	1.05999	0.990285	1.0908	1.2946e-08	0.107386	0.000208747	1.11682e-06	0.210501	1.84691e-06	0.000174293
	P1-med	1.09586	1.12453	1.12039	1.1238	0.231794
	P1-high	1.18319	1.18487	1.18121	1.17953	0.703306
	ProE_EryA	1.11833	1.07443	1.11809	1.07566	0.0110189	0.699015	0.0361938	0.0205263	0.890426	0.0143846	0.0274369
	EryA-small	0.96486	0.964261	0.966738	0.964652	0.856182
	EryB	0.751584	0.76826	0.754248	0.767867	4.46338e-05	0.294514	1.2689e-05	0.00277418	0.938094	0.00542842	5.60958e-05
Cells/g_bm	P2	6194.44	1683.33	6115.28	3990.74	0.2087
	P1-med	2977.33	1122.22	3201.53	3782.99	0.575987
	P1-high	1513.67	3010.46	3236.54	12174.5	0.0468012	0.833026	0.933151	0.0959428	0.0884462	0.0673233	0.648331
	ProE_EryA	108616	172559	128332	408858	0.0184344	0.765436	0.228741	0.0256419	0.128046	0.0334866	0.321877
	EryA-small	537574	400286	658484	780598	0.238578
	EryB	1.16199e+06	853482	1.01442e+06	801524	0.147865
biomass growth rate_bm	P2	1	1.08609	0.986855	1.11587	1.55666e-09	0.156777	3.25145e-05	8.71782e-07	0.203179	1.47555e-06	4.00775e-05
	P1-med	1.12014	1.16423	1.15255	1.19109	0.0491708	0.0137393	0.0293118	0.0211114	0.90585	0.21791	0.219544
	P1-high	1.25412	1.33534	1.25609	1.29432	0.00971591	0.954122	0.0179334	0.0260917	0.562655	0.0321187	0.0215726
	ProE_EryA	1.27103	1.25967	1.27029	1.26923	0.722891
	EryA-small	1.08711	1.10421	1.08896	1.1056	0.221682
	EryB	0.831519	0.862824	0.836882	0.867696	0.000332068	0.0903661	0.00221615	0.00267989	0.588417	0.00504955	0.00426708
