## Supplemental Table 1 for "Epo and hypoxia accelerate a pattern of gradual cell cycle shortening in BFU-e and CFU-e erythroid progenitors *in vivo*"

### Sheet: Sheet1
	parameter	tissue	subset	normoxia_median	hypoxia_median	p_val(ttest_2-sided)
0	Kit_rel_to_P2	bm	P2	1	0.998487	0.985184
1	Kit_rel_to_P2	bm	P1-med	1.04532	1.01601	0.0604614
2	Kit_rel_to_P2	bm	P1-high	0.972165	0.921926	0.0599371
3	Kit_rel_to_P2	bm	ProE_EryA	0.629982	0.516958	0.00130044
4	Kit_rel_to_P2	bm	EryA-small	0.554931	0.508033	0.0326029
5	Kit_rel_to_P2	bm	EryB	0.529884	0.501109	0.0281743
6	CD55_rel_to_P2	bm	P2	1	1.02944	0.0534854
7	CD55_rel_to_P2	bm	P1-med	1.07668	1.11908	0.00458879
8	CD55_rel_to_P2	bm	P1-high	1.08141	1.11644	0.000704574
9	CD55_rel_to_P2	bm	ProE_EryA	0.904395	0.922451	0.286549
10	CD55_rel_to_P2	bm	EryA-small	0.86458	0.802684	0.265578
11	CD55_rel_to_P2	bm	EryB	0.827444	0.765053	0.222085
12	Ter119_rel_to_P2	bm	P2	1	0.941059	0.137604
13	Ter119_rel_to_P2	bm	P1-med	0.986954	0.891562	0.121927
14	Ter119_rel_to_P2	bm	P1-high	1.22997	0.933503	0.0922902
15	Ter119_rel_to_P2	bm	ProE_EryA	1.79937	1.67162	0.163591
16	Ter119_rel_to_P2	bm	EryA-small	1.98405	1.98893	0.664861
17	Ter119_rel_to_P2	bm	EryB	1.96614	1.97712	0.330142
18	CD150_rel_to_P2	bm	P2	1	1.03797	0.0251104
19	CD150_rel_to_P2	bm	P1-med	0.903479	0.957428	0.00289795
20	CD150_rel_to_P2	bm	P1-high	0.654375	0.654453	0.806399
21	CD150_rel_to_P2	bm	ProE_EryA	0.536823	0.527841	0.775291
22	CD150_rel_to_P2	bm	EryA-small	0.49125	0.4393	0.254097
23	CD150_rel_to_P2	bm	EryB	0.510756	0.449701	0.228632
24	CD105_rel_to_P2	bm	P2	1	0.999817	0.828658
25	CD105_rel_to_P2	bm	P1-med	1.14673	1.13597	0.668882
26	CD105_rel_to_P2	bm	P1-high	1.24786	1.22336	0.444201
27	CD105_rel_to_P2	bm	ProE_EryA	1.01792	1.03522	0.69938
28	CD105_rel_to_P2	bm	EryA-small	0.778805	0.759271	0.631226
29	CD105_rel_to_P2	bm	EryB	0.59117	0.566612	0.599289
30	CD71_rel_to_P2	bm	P2	1	1.12246	0.000742674
31	CD71_rel_to_P2	bm	P1-med	1.53006	1.62321	0.061422
32	CD71_rel_to_P2	bm	P1-high	1.83479	1.97641	0.0176356
33	CD71_rel_to_P2	bm	ProE_EryA	1.88956	2.03309	0.000442628
34	CD71_rel_to_P2	bm	EryA-small	1.84175	1.94687	0.0462618
35	CD71_rel_to_P2	bm	EryB	1.81062	1.89151	0.0459004
36	Cycle_length_rel_to_P2	bm	P2	1	0.990783	0.104702
37	Cycle_length_rel_to_P2	bm	P1-med	0.963966	0.95406	0.0694202
38	Cycle_length_rel_to_P2	bm	P1-high	0.90519	0.88919	0.072038
39	Cycle_length_rel_to_P2	bm	ProE_EryA	0.897601	0.849007	0.110933
40	Cycle_length_rel_to_P2	bm	EryA-small	0.874165	0.837307	0.117659
41	Cycle_length_rel_to_P2	bm	EryB	0.861426	0.80912	0.138309
42	FSC_rel_to_P2	bm	P2	1	1.07812	0.0313211
43	FSC_rel_to_P2	bm	P1-med	1.14539	1.19621	0.288303
44	FSC_rel_to_P2	bm	P1-high	1.24641	1.29342	0.483277
45	FSC_rel_to_P2	bm	ProE_EryA	1.36191	1.3383	0.761577
46	FSC_rel_to_P2	bm	EryA-small	1.22385	1.26907	0.0277149
47	FSC_rel_to_P2	bm	EryB	0.836233	0.851389	0.113021
48	biomass growth rate	bm	P2	1	1.08818	0.0353672
49	biomass growth rate	bm	P1-med	1.18821	1.25049	0.18544
50	biomass growth rate	bm	P1-high	1.37697	1.44838	0.230571
51	biomass growth rate	bm	ProE_EryA	1.51728	1.57087	0.257685
52	biomass growth rate	bm	EryA-small	1.40002	1.51709	0.00715998
53	biomass growth rate	bm	EryB	0.970755	1.06344	0.108613
54	Kit_rel_to_P2	sp	P2	1	0.910454	0.148908
55	Kit_rel_to_P2	sp	P1-med	0.980079	0.833564	0.000763297
56	Kit_rel_to_P2	sp	P1-high	0.964095	0.804601	0.000559246
57	Kit_rel_to_P2	sp	ProE_EryA	0.677625	0.447711	0.00325526
58	Kit_rel_to_P2	sp	EryA-small	0.554798	0.430483	0.00370271
59	Kit_rel_to_P2	sp	EryB	0.543201	0.450496	0.0515986
60	CD55_rel_to_P2	sp	P2	1	1.00813	0.826644
61	CD55_rel_to_P2	sp	P1-med	1.03674	1.03556	0.708152
62	CD55_rel_to_P2	sp	P1-high	1.02342	1.02628	0.717241
63	CD55_rel_to_P2	sp	ProE_EryA	0.991898	0.987013	0.998946
64	CD55_rel_to_P2	sp	EryA-small	0.940679	0.935287	0.952364
65	CD55_rel_to_P2	sp	EryB	0.865801	0.866182	0.711858
66	Ter119_rel_to_P2	sp	P2	1	1.02615	0.640532
67	Ter119_rel_to_P2	sp	P1-med	1.02851	0.972283	0.487594
68	Ter119_rel_to_P2	sp	P1-high	1.07773	0.920062	0.15903
69	Ter119_rel_to_P2	sp	ProE_EryA	1.42897	1.3222	0.0632952
70	Ter119_rel_to_P2	sp	EryA-small	1.66937	1.64132	0.356907
71	Ter119_rel_to_P2	sp	EryB	1.63419	1.63776	0.977913
72	CD150_rel_to_P2	sp	P2	1	1.0431	0.0255951
73	CD150_rel_to_P2	sp	P1-med	0.857169	0.857294	0.897871
74	CD150_rel_to_P2	sp	P1-high	0.55339	0.527811	0.933116
75	CD150_rel_to_P2	sp	ProE_EryA	0.752232	0.761585	0.955742
76	CD150_rel_to_P2	sp	EryA-small	0.715042	0.710193	0.667746
77	CD150_rel_to_P2	sp	EryB	0.664359	0.648929	0.512411
78	CD105_rel_to_P2	sp	P2	1	0.996382	0.635328
79	CD105_rel_to_P2	sp	P1-med	1.12428	1.10497	0.538982
80	CD105_rel_to_P2	sp	P1-high	1.15137	1.1189	0.186417
81	CD105_rel_to_P2	sp	ProE_EryA	0.992833	1.00396	0.984469
82	CD105_rel_to_P2	sp	EryA-small	0.824053	0.853258	0.604717
83	CD105_rel_to_P2	sp	EryB	0.743788	0.773682	0.601853
84	CD71_rel_to_P2	sp	P2	1	1.09072	0.318544
85	CD71_rel_to_P2	sp	P1-med	1.47585	1.57288	0.436531
86	CD71_rel_to_P2	sp	P1-high	1.56256	1.63522	0.229137
87	CD71_rel_to_P2	sp	ProE_EryA	1.57114	1.70354	0.00532091
88	CD71_rel_to_P2	sp	EryA-small	1.49689	1.66977	0.0374221
89	CD71_rel_to_P2	sp	EryB	1.46492	1.63048	0.062398
90	Cycle_length_rel_to_P2	sp	P2	1	0.980679	0.00776065
91	Cycle_length_rel_to_P2	sp	P1-med	0.919925	0.874781	0.00638668
92	Cycle_length_rel_to_P2	sp	P1-high	0.906811	0.84218	0.000648336
93	Cycle_length_rel_to_P2	sp	ProE_EryA	0.921486	0.850332	0.00107352
94	Cycle_length_rel_to_P2	sp	EryA-small	0.924632	0.874772	0.021556
95	Cycle_length_rel_to_P2	sp	EryB	0.917182	0.862708	0.0342612
96	FSC_rel_to_P2	sp	P2	1	1.09087	0.161189
97	FSC_rel_to_P2	sp	P1-med	1.19261	1.25826	0.18685
98	FSC_rel_to_P2	sp	P1-high	1.2006	1.24403	0.458027
99	FSC_rel_to_P2	sp	ProE_EryA	1.33107	1.2457	0.384717
100	FSC_rel_to_P2	sp	EryA-small	1.11986	1.13869	0.937393
101	FSC_rel_to_P2	sp	EryB	0.826288	0.843125	0.929124
102	biomass growth rate	sp	P2	1	1.11166	0.109836
103	biomass growth rate	sp	P1-med	1.29643	1.43862	0.0457035
104	biomass growth rate	sp	P1-high	1.32398	1.47149	0.0198704
105	biomass growth rate	sp	ProE_EryA	1.44448	1.45584	0.962031
106	biomass growth rate	sp	EryA-small	1.21115	1.27822	0.334986
107	biomass growth rate	sp	EryB	0.900899	0.949635	0.226632
