## Supplemental Table 2 for "Epo and hypoxia accelerate a pattern of gradual cell cycle shortening in BFU-e and CFU-e erythroid progenitors *in vivo*"

### Sheet: Sheet1
	parameter	tissue	normoxia_medians	hypoxia_medians	p_val(wilcoxon signed rank 2-sided	subsets in comparison
0	Kit_rel_to_P2	bm	[1.0, 1.045318151505348, 0.9721646323632257, 0.6299822056160768, 0.5549310445172616, 0.5298841420620805]	[0.9996511952805629, 1.0174184426480437, 0.9263147790571563, 0.5152186378691553, 0.5076299735120918, 0.5007261107721225]	0.03125	['P2', 'P1-med', 'P1-high', 'ProE_EryA', 'EryA-small', 'EryB']
1	CD55_rel_to_P2	bm	[1.0, 1.0766816321215484, 1.0814122939366664, 0.9043952297253611, 0.8645800975562631, 0.8274436864961702]	[1.0265809744775396, 1.117271546024753, 1.1191631557465667, 0.9351953072099575, 0.7818268370170707, 0.7506327872916462]	1	['P2', 'P1-med', 'P1-high', 'ProE_EryA', 'EryA-small', 'EryB']
2	Ter119_rel_to_P2	bm	[1.0, 0.9869535359016722, 1.2299695098610484, 1.7993743105392748, 1.9840530888894392, 1.9661391426400254]	[0.9396330768700731, 0.9078755568867178, 0.931098695150544, 1.655008845408155, 1.9924289664151598, 1.9896491240038616]	0.15625	['P2', 'P1-med', 'P1-high', 'ProE_EryA', 'EryA-small', 'EryB']
3	CD150_rel_to_P2	bm	[1.0, 0.9034793217262749, 0.6543751938651249, 0.536823014283459, 0.4912500402524725, 0.5107563125635974]	[1.0321014012029848, 0.9580053054856068, 0.6607325093068601, 0.5274297552770555, 0.4344110771767797, 0.446693291914634]	0.6875	['P2', 'P1-med', 'P1-high', 'ProE_EryA', 'EryA-small', 'EryB']
4	CD105_rel_to_P2	bm	[1.0, 1.1467252659705067, 1.2478583598926087, 1.0179233966477546, 0.7788054684041117, 0.5911695689037075]	[1.0010046541566715, 1.1376610432806096, 1.2249349683837174, 1.0365187409742054, 0.7541230198621969, 0.5668712648986136]	0.21875	['P2', 'P1-med', 'P1-high', 'ProE_EryA', 'EryA-small', 'EryB']
5	CD71_rel_to_P2	bm	[1.0, 1.5300580851175463, 1.834787836479431, 1.889557927186515, 1.8417549322358007, 1.8106226306819313]	[1.120570385469293, 1.617458270705478, 1.9558530530793152, 2.0383022788415963, 1.9407593384550097, 1.8886201327688759]	0.03125	['P2', 'P1-med', 'P1-high', 'ProE_EryA', 'EryA-small', 'EryB']
6	Cycle_length_rel_to_P2	bm	[1.0, 0.9639659712965717, 0.9051897340793537, 0.8976011270851924, 0.8741651856048526, 0.8614255302907009]	[0.9902461384979078, 0.9552199236660739, 0.8864108032003186, 0.8492585122575254, 0.8354349625484958, 0.8068218332792467]	0.03125	['P2', 'P1-med', 'P1-high', 'ProE_EryA', 'EryA-small', 'EryB']
7	FSC_rel_to_P2	bm	[1.0000000000000002, 1.1453913976496426, 1.2464145945837048, 1.3619100672084328, 1.2238451407530218, 0.8362327979870141]	[1.0730428766041231, 1.1957020109768628, 1.2907910059943974, 1.3381987310689658, 1.2693903501162107, 0.8550573618367259]	0.09375	['P2', 'P1-med', 'P1-high', 'ProE_EryA', 'EryA-small', 'EryB']
8	biomass growth rate	bm	[1.0002050004488205, 1.1882028773269924, 1.3767440273312552, 1.517125188559224, 1.4000609234673889, 0.9713092374581648]	[1.0837301954689904, 1.2515529314526121, 1.4557314117624474, 1.5735185989261429, 1.5206547835430588, 1.0630977961756316]	0.03125	['P2', 'P1-med', 'P1-high', 'ProE_EryA', 'EryA-small', 'EryB']
9	Kit_rel_to_P2	sp	[1.0, 0.9800791929046863, 0.9640947429343331, 0.6776254376720852, 0.5547982850995106, 0.543200659620156]	[0.9138944201413823, 0.8377431305174288, 0.8085715468666059, 0.46700122818827117, 0.43793045405128284, 0.45511980603189683]	0.03125	['P2', 'P1-med', 'P1-high', 'ProE_EryA', 'EryA-small', 'EryB']
10	CD55_rel_to_P2	sp	[1.0, 1.036740057092348, 1.023416339336829, 0.9918977634755844, 0.9406794460823137, 0.8658005336486991]	[1.0044940535924363, 1.0404654111256195, 1.0295925060787647, 0.9918793950294209, 0.9418941995927741, 0.8772165814047025]	0.0625	['P2', 'P1-med', 'P1-high', 'ProE_EryA', 'EryA-small', 'EryB']
11	Ter119_rel_to_P2	sp	[1.0, 1.0285148037176963, 1.0777273975258967, 1.4289745268608176, 1.6693732688227616, 1.6341880135431497]	[1.0113040744990118, 0.9577086932767347, 0.9012427773566569, 1.3399480087766102, 1.647640659218716, 1.633711851539015]	0.09375	['P2', 'P1-med', 'P1-high', 'ProE_EryA', 'EryA-small', 'EryB']
12	CD150_rel_to_P2	sp	[1.0000000000000002, 0.8571685591838879, 0.553389585527457, 0.7522319468823592, 0.7150419022648681, 0.6643586338720665]	[1.042896864360965, 0.8625748299900753, 0.5477307450919112, 0.7538107847903708, 0.6995298931191904, 0.6381032406207313]	0.84375	['P2', 'P1-med', 'P1-high', 'ProE_EryA', 'EryA-small', 'EryB']
13	CD105_rel_to_P2	sp	[1.0, 1.124282900086504, 1.1513717537141832, 0.9928328022689302, 0.8240534639844483, 0.7437882051221049]	[0.9870743864518534, 1.0957555948274667, 1.1107955303603174, 0.9922895296057718, 0.8448380287389308, 0.762414949637443]	0.5625	['P2', 'P1-med', 'P1-high', 'ProE_EryA', 'EryA-small', 'EryB']
14	CD71_rel_to_P2	sp	[1.0, 1.475853543704137, 1.5625561043326641, 1.5711391934130454, 1.4968935138666168, 1.4649220010887494]	[1.0964797533074906, 1.5706548112569227, 1.627904022008444, 1.707077891699631, 1.6759703599432374, 1.6239527705506602]	0.03125	['P2', 'P1-med', 'P1-high', 'ProE_EryA', 'EryA-small', 'EryB']
15	Cycle_length_rel_to_P2	sp	[1.0, 0.9199247899006869, 0.9068111298408863, 0.9214862745221826, 0.9246315612560502, 0.9171824359848136]	[0.9791901731348264, 0.8722228107344518, 0.8387886139099334, 0.8533326441654463, 0.8710065813992929, 0.8612849101714822]	0.03125	['P2', 'P1-med', 'P1-high', 'ProE_EryA', 'EryA-small', 'EryB']
16	FSC_rel_to_P2	sp	[1.0, 1.1926149158518238, 1.2006020792275633, 1.3310726489264388, 1.119863407562023, 0.8262884790760331]	[1.0912545366452475, 1.2566136711679379, 1.2319499302019148, 1.2386576233393298, 1.1258700349374768, 0.822704138207055]	0.5625	['P2', 'P1-med', 'P1-high', 'ProE_EryA', 'EryA-small', 'EryB']
17	biomass growth rate	sp	[0.9999901659057161, 1.2960639538079117, 1.3235217080839434, 1.4445041322803058, 1.2109576479103854, 0.9008984170042167]	[1.1147405731813829, 1.4417696750764817, 1.469147006380441, 1.4494707568286125, 1.292009995829845, 0.9551138978493664]	0.03125	['P2', 'P1-med', 'P1-high', 'ProE_EryA', 'EryA-small', 'EryB']
